# Serial horizontal transfer of vitamin-biosynthetic genes enables the establishment of new nutritional symbionts in aphids’ di-symbiotic systems

**DOI:** 10.1101/556274

**Authors:** Alejandro Manzano-Marín, Armelle Coeur d’acier, Anne-Laure Clamens, Céline Orvain, Corinne Cruaud, Valérie Barbe, Emmanuelle Jousselin

**Affiliations:** UMR 1062 Centre de Biologie pour la Gestion des Populations, INRA, CIRAD, IRD, Montpellier SupAgro, Univ. Montpellier, Montpellier, France; Institut de Biologie François-Jacob, CEA, Genoscope, Évry Cedex, France

**Keywords:** symbiosis, mutualism, horizontal gene transfer, vitamin biosynthesis, *Erwinia haradaeae*

## Abstract

Many insects depend on obligate mutualistic bacteria for the provisioning of essential nutrients lacking from their food source. Most aphids (Hemiptera: Aphididae), whose diet consists of phloem, rely on the bacterial endosymbiont *Buchnera* for the supply of essential amino acids and B vitamins. However, in some aphid lineages provision of these nutrients is partitioned between *Buchnera* and an extra bacterial partner. Little is known about the origin and the evolutionary stability of these di-symbiotic systems. Here, we explore these questions in a group of aphids which harbours both *Buchnera* and an *Erwinia*-related symbiont. Using fluorescence *in situ* hybridisation, we located the *Erwinia* symbiont in close proximity to *Buchnera* where it inhabits its own bacteriocytes. Analyses of whole-genome sequences of the endosymbionts of 9 aphid species show that *Erwinia* genomes are highly reduced, syntenic, and display phylogenetic congruency with *Buchnera*. Altogether these results depict a scenario for *Erwinia* that mirrors the evolutionary history of *Buchnera*: its intracellularisation as an obligate partner is a one time event that has resulted in drastic genome reduction and long-term co-divergence with its host. Additionally, we found that the *Erwinia* genes that complement *Buchnera*’s deficiencies, but also a set of genes that carry a new nutritional function, have actually been horizontally acquired from a *Sodalis*-related bacterium. A subset of these genes have been further transferred to a new *Hamiltonella* co-obligate symbiont in a specific *Cinara* lineage. This shows that the establishment and dynamics of multi-partner endosymbioses can be mediated by lateral gene transfers between co-ocurring symbionts.
