## Supplementary material for "Serial horizontal transfer of vitamin-biosynthetic genes enables the establishment of new nutritional symbionts in aphids’ di-symbiotic systems": File S1

### Sheet: Table_S1
						Accession IDs
voucher ID	species	latitude	longitude	collection date	Host plant	cox1	Buchnera chr	Buchnera pLeu	Buchnera pTrp	Erwinia chr	Erwinia plasmid	Hamiltonella
2628	Cinara cuneomaculata	44.9033	6.45556	20-Aug-2008	Larix decidua	KF694061.1 (cob)	LR217695.1	LR217696.1	LR217697.1	LR217703.1	LR217704.1	NA
3053	Cinara curtihirsuta	45.3258	-117.302	24-Jun-2011	Abies grandis	KF649522.1	LR217700.1	LR217701.1	LR217702.1	LR217698.1	LR217699.1	CAADHM000000000.1
3402	Cinara curvipes	48.6757	-116.947	20-Aug-2013	Abies sp.	KY064233.1	LR217710.1	LR217711.1	LR217712.1	LR217713.1	LR217714.1	CAADHL000000000.1
2762	Cinara kochiana kochiana	44.0984	7.48912	17-Aug-2009	Larix decidua	KF649382.1	LR217707.1	LR217708.1	LR217709.1	LR217715.1	LR217716.1	NA
3058	Cinara laricifoliae	45.2613	-117.087	24-Jun-2011	Larix occidentalis	KF649524.1	LR217717.1	LR217718.1	LR217719.1	LR217720.1	LR217721.1	NA
2889	Cinara pseudotsugae	39.685	-105.402	06-Jul-2010	Pseudotsuga menziesii	KF649422.1	LR217727.1	LR217728.1	LR217729.1	LR217730.1	LR217731.1	NA
3056	Cinara pseudotaxifoliae	45.3351	-117.078	24-Jun-2011	Pseudotsuga sp.	KF649523.1	LR217732.2	LR217733.2	LR217734.2	LR217725.2	LR217726.2	NA
3004	Cinara splendens	44.0463	-123.09	11-Jun-2011	Pseudotsuga sp.	KF649493.1	LR217722.1	LR217723.1	LR217724.1	LR217735.1	LR217736.1	NA
3390	Cinara cf. splendens/pseudotsugae	48.4546	-115.765	19-Aug-2013	Pseudotsuga menziesii	KY064226.1	LR217692.1	LR217693.1	LR217694.1	LR217705.1	LR217706.1	NA
Table S1. Collection data and accession numbers for Cinara species analysed in this study

### Sheet: Table_S2
species	strain	type	accessions
Acyrthosiphon pisum	LSR1	nuclear	ABLF00000000.2
Acyrthosiphon pisum	5A	mitochondrion	FJ411411.1
Arsenophonus nasoniae	DSM 15247	chromosome + plasmid	AUCC00000000.1
Buchnera aphidicola	APS	chromosome + plasmid	BA000003.2, AP001071.1, AP001070.1
Buchnera aphidicola	Bp	chromosome + plasmid	AE016826.1, AF492591.1
Buchnera aphidicola	BCc	chromosome + plasmid	CP000263.1, AY438025.1, EU660486.1
Buchnera aphidicola	Sg	chromosome + plasmid	AE013218.1, AF041836.1, Z21938.1
Buchnera aphidicola	BCt	chromosome + plasmid	CP001817.1, AY438024.1
Buchnera aphidicola	BTs	plasmid	Y11966.1
Buchnera aphidicola	BTc	plasmid	AJ012333.1
Buchnera aphidicola	BPS	plasmid	AJ404864.1
Cordyceps brongniartii	RCEF 3172	all	AZHA00000000.1
Cordyceps militaris	CM01	all	AEVU00000000.1
Erwinia amylovora	ATCC 49946	chromosome + plasmid	FN666575.1, FN666576.1, FN666577.1
Erwinia pyrifoliae	Ep1/96	chromosome + plasmid	FP236842.1, FP236827.1, FP236828.1, FP928999.1, FP236829.1
Candidatus Erwinia haradaeae	ErCipseudotaxifoliae	chromosome + plasmid	LT670851.1, LT670852.1
Candidatus Sulcia muelleri	PSPU	chromosome	AP013293.1
Flavobacterium johnsoniae	UW101	chromosome	CP000685.1
Blattabacterium sp.	Bge	chromosome + plasmid	CP001487.1, CP002849.1
Candidatus Fukatsuia symbiotica	FuCiconfinis	all	FQSP00000000.1
Saccharibacter sp.	AM169	all	CBLY000000000.1
Gluconobacter oxydans	621H	chromosome + plasmid	CP000009.1, CP000004.1, CP000005.1, CP000006.1, CP000007.1, CP000008.1
Candidatus Hamiltonella defensa	5AT	chromosome + plasmid	CP001277.1, CP001278.1
Candidatus Schmidhempelia bombi	Bimp	all	AWGA00000000.1
Gilliamella apicola	wkB1	chromosome	CP007445.1
Frischella perrara	PEB0191	chromosome	CP009056.1
Candidatus Regiella insecticola	LSR1	chromosome + plasmid	ACYF00000000.1, CM000957.1
Rickettsia bellii	OSU 85-389	chromosome	CP000849.1
Rickettsia bellii	RML369-C	chromosome	CP000087.1
Rickettsia prowazekii	Madrid E	chromosome	AJ235269.1
Rickettsiella grylli	NA	all	AAQJ00000000.2
Candidatus Rickettsiella isopodorum	NA	all	LUKY00000000.1
Serratia symbiotica	CWBI-2.3	all	CCES00000000.1
Serratia symbiotica	Tucson	all	AENX00000000.1
Serratia symbiotica	SCt-VLC	all	GCA_900002265.1
Serratia symbiotica	Cinara cedri	chromosome	CP002295.1
Serratia symbiotica	STs	chromosome	LN890288.1
Serratia marcescens	Db11	chromosome	HG326223.1
Sodalis glossinidius	morsitans	chromosome + plasmid	AP008232.1, AP008233.1, AP008234.1, AP008235.1
Sodalis praecaptivus	HS1	chromosome + plasmid	CP006569.1, CP006570.1
Candidatus Sodalis pierantonius	SOPE	chromosome	CP006568.1
Spiroplasma citri	R8-A2	chromosome + plasmid	CP013197.1, CP013199.1 , CP013198.1
Wolbachia sp.	wPip	chromosome	AM999887.1
Wolbachia sp.	wCle	chromosome	AP013028.1
Yersinia pestis	CO92	chromosome + plasmid	AL590842.1, AL117189.1, AL117211.1, AL109969.1
Table S2. Accession numbers for proteins used for BLASTX scaffold binning

### Sheet: Table_S3
species	strain	isolate	host/isolation organism	isolation source	collection date	accession
Erwinia amylovora	CFBP1430	NA	Crataegus sp.	NA	1972	FN434113.1,FN434114.1
Erwinia amylovora	ATCC 49946	NA	Malus pumila	infected apple tree	NA	FN666575.1,FN666576.1,FN666577.1
Erwinia pyrifoliae	Ep1/96	NA	Pyrus pyrifolia	NA	1996	FP236842.1,FP236827.1,FP236828.1,FP928999.1,FP236829.1
Erwinia pyrifoliae	EpK1/15	NA	Malus pumila	Apple twig	2014	CP023567.1,CP023568.1
Erwinia piriflorinigrans	CFBP 5888	NA	Pyrus communis	necrotic pear blossoms	1999	CAHS00000000.1
Erwinia tasmaniensis	ET1/99	NA	Malus pumila	apple leaf	1999	CU468135.1,CU468128.1,CU468130.1,CU468131.1,CU468132.1,CU468133.1
Erwinia aphidicola	BFo1	NA	Frankliniella occidentalis	surfaced sterilised insect	01-Oct-2012	JMSO00000000.1
Erwinia aphidicola	Keele2	NA	Frankliniella occidentalis	surfaced sterilised insect	NA	LAGQ00000000.1
Erwinia aphidicola	SwAb130	NA	Frankliniella occidentalis	surfaced sterilised insect	NA	LAGP00000000.1
Erwinia dacicola	IL	NA	Bactrocera oleae	larvae developed in green 'Suri' olives	NA	MAYS00000000.1
Erwinia persicina	B64	NA	Allium cepa L.	rotten onion bulb	01-Apr-2016	CP022725.1,CP022726.1,CP022727.1
Erwinia billingiae	Eb661	NA	Pyrus communis	NA	NA	FP236843.1,FP236826.1,FP236830.1
Erwinia billingiae	OSU19-1	NA	Pyrus communis	Canker on pear tree infected with Erwinia amylovora	22-Jan-2015	LHXI00000000.1
Erwinia typographi	M043b	NA	NA	waterfall	01-Oct-2013	JRUQ00000000.1
Erwinia tracheiphila	MDcuke	NA	Cucumis sativus	NA	2010	CP013970.1,CP013971.1,CP013972.1,CP013973.1,CP013974.1
Erwinia mallotivora	BT-MARDI	NA	Carica papaya	papaya trees infected with dieback disease	Apr-2010	JFHN00000000.1
Erwinia oleae	DAPP-PG 531	NA	Olea europaea	olive knots caused by Pseudomonas savastanoi pv. savastanoi	2003	JNVB00000000.1
Erwinia toletana	DAPP-PG 735	NA	Olea europaea	olive knots caused by Pseudomonas savastanoi pv. savastanoi	2011	AOCZ00000000.1
Erwinia iniecta	B120	NA	NA	isolated from artificial diets exposed to probing of Diuraphis noxia biotype 2 sylets through a Parafilm membrane	Apr-2013	JRXE00000000.1
Erwinia gerundensis	EM595	E_g_EM595	Pyrus communis	NA	NA	LN907827.1,LN907828.1,LN907829.1
Pantoea ananatis	LMG 20103	NA	Eucalyptus sp.	blight and dieback of Eucalyptus	NA	CP001875.2
Pantoea rwandensis	ND04	NA	NA	waterfall	01-Oct-2013	CP009454.1
Buchnera aphidicola	BCc	NA	Cinara cedri	Aphid whole body	NA	CP000263.1, AY438025.1, EU660486.1
Table S3. Accession numbers and details of the organisms used for phylogenetic inference

### Sheet: Table_S4
species	strain	accessions
Brenneria sp.	EniD312	CM001230.1
Citrobacter freundii	CFNIH1	CP007557.1
Citrobacter koseri	ATCC BAA-895	CP000822.1
Cronobacter muytjensii	ATCC 51329	CP012268.1
Cronobacter sakazakii	ATCC 29544	CP011047.1
Cronobacter turicensis	z3032	FN543093.2
Dickeya dadantii	3937	CP002038.1
Dickeya zeae	EC1	CP006929.1
Edwardsiella ictaluri	93-146	CP001600.2
Edwardsiella tarda	EIB202	CP001135.1
Enterobacter asburiae	ATCC 35953	CP011863.1
Enterobacter cloacae	ATCC 13047	CP001918.1
Erwinia amylovora	CFBP1430	FN434113.1
Erwinia dacicola	IL	MAYS01000000.1
Erwinia aphidicola	SwAb130	LAGP01000000.1
Erwinia billingiae	Eb661	FP236843.1
Erwinia mallotivora	BT-MARDI	JFHN01000000.1
Erwinia pyrifoliae	Ep1/96	FP236842.1
Erwinia tasmaniensis	Et1/99	CU468135.1
Escherichia coli	K-12 MG1655	U00096.3
Escherichia fergusonii	ATCC 35469	CU928158.2
Candidatus Hamiltonella defensa	5AT	CP001277.1
Candidatus Hamiltonella defensa	ZA17	CP017613.1
Klebsiella oxytoca	CAV1374	CP011636.1
Klebsiella pneumoniae	HS11286	CP003200.1
Pantoea calida	DSM 22759	CP026378.1
Pantoea gaviniae	DSM 22758	CP026377.1
Pectobacterium carotovorum	PC1	CP001657.1
Pectobacterium wasabiae	CFBP 3304	CP015750.1
Photorhabdus asymbiotica	ATCC 43949	FM162591.1
Photorhabdus luminescens	TTO1	BX470251.1
Proteus mirabilis	HI4320	AM942759.1
Proteus vulgaris	CYPV1	CP012675.1
Providencia rettgeri	RB151	CP017671.1
Providencia stuartii	MRSN 2154	CP003488.1
Candidatus Providencia siddallii	officinalis	CVRF01000000.1
Salmonella bongori	NCTC 12419	FR877557.1
Salmonella enterica	CT18	AL513382.1
Serratia marcescens	Db11	HG326223.1
Serratia symbiotica	CWBI-2.3T	CCES01000000.1
Sodalis glossinidius	morsitans	AP008232.1, AP008233.1, AP008234.1, AP008235.1
Sodalis praecaptivus	HS1	CP006569.1, CP006570.1
Sodalis sp.	SoCistrobi	FRDB00000000.1
Xenorhabdus bovienii	CS03	FO818637.1
Xenorhabdus doucetiae	FRM16	FO704550.1
Yersinia aleksiciae	159	CP011975.1
Yersinia pestis	CO92	AL590842.1, AL117189.1, AL117211.1, AL109969.1
Yersinia ruckeri	Big Creek 74	CP011078.1
Secondary endosymbiont of Ctenarytaina eucalypti	NA	CP003546.1
Secondary endosymbiont of Heteropsylla cubana	NA	CP003547.1
Table S4. Accession numbers for genomes used for inference of HGT genes. NA= Not available

### Sheet: Table_S5
	Buchnera aphidicola
host	C. cuneomaculata	C. curtihirsuta	C.curvipes	C. kochiana	C. laricifoliae	C. pseudotaxifoliae	C. pseudotsugae	C. splendens	C. cf. splendens/pseudotsugae
genome size (Kbp)	442.57	442.27	445.47	442.32	445.61	458.25	454.37	453.98	453.44
G+C content (%)	23.63	21.19	21.21	23.32	22.33	24.07	23.81	23.62	23.93
CDS (chr+pLeu+pTrp)	360+5+4	376+5+2	370+5+4	369+5+2	368+5+2	371+5+4	371+5+2	371+5+2	371+5+2
pseudogenes	10	2	1	1	5	4	4	4	4
rRNA (23S,16S,5S)	1,1,1	1,1,1	1,1,1	1,1,1	1,1,1	1,1,1	1,1,1	1,1,1	1,1,1
tRNA	31	31	31	31	31	31	31	31	31
ncRNA	3	3	3	3	3	3	3	3	3
coding density (%)	83.46	84.98	85.10	84.47	83.68	82.55	82.73	82.83	82.85
coverage (chr : pLeu:pTrp)	495 : 61 : 1363	6410 : 1097 : 9414	6386 : 1252 : 5280	382 : 57 : 1005	927 : 301 : 1251	179 : 90 : 1171	398 : 33 : 843	329 : 59 : 1463	472 : 85 : 2993
Table S5. Genomic features of sequenced Buchnera strains. G+C content and coding density was calculated from the chromosome.

### Sheet: Table_S6
		Erwinia haradaeae
host	C. cuneomaculata	C. curtihirsuta	C.curvipes	C. kochiana	C. laricifoliae	C. pseudotaxifoliae	C. pseudotsugae	C. splendens	C. cf. splendens/pseudotsugae
genome size (Mbp)	1.031	1.115	1.113	1.132	1.092	1.095	1.074	1.067	1.076
G+C content (%)	28.01	29.66	30.56	34.83	34.47	34.67	30.04	30.38	30.89
CDS (chr+pl)	617+15	604+16	607+16	614+16	625+15	615+15	605+15	606+15	610+15
pseudogenes (chr+pl)	16	16	13	20+14	16	10	14	15	11
rRNA (23S,16S,5S)	1,1,1	1,1,1	1,1,1	1,1,1	1,1,1	1,1,1	1,1,1	1,1,1	1,1,1
tRNA	36	36	36	37	37	36	36	36	36
ncRNA	3	3	3	3	3	3	3	3	3
coding density (%)	62.00	56.82	57.21	58.72	60.08	58.53	58.76	59.35	59.11
coverage (chr : plasmid)	38 : 82	48 : 63	45 : 84	59 : 79	92 : 267	274 : 644	402 : 1682	62 : 208	87 : 322
ratio (chr/plasmid)	0.46	0.76	0.54	0.75	0.35	0.43	0.24	0.30	0.27
Table S6. Genomic features of sequenced Erwinia haradaeae strains. G+C content and coding density was calculated from the chromosome.

### Sheet: Table_S7
	Hamiltonella defensa
host	A. pisum (5AT)	C. curtihirsuta	C. curvipes
genome size (Mbp)	2.169	1.421	1.439
G+C content (%)	40.3	39.6	38.9
CDS (chr+pl)	2038+58	959	945
pseudogenes (chr+pl)	203+7	51	24
rRNA (23S,16S,5S)	3,3,3	2,2,2	2,2,2
tRNA	42	37	39
ncRNA	140	6	7
Table S7. Genomic features of sequenced Hamiltonella strains vs. facultative strain 5AT from A. pisum. G+C content and coding density was calculated from the chromosome for 5AT. For the symbionts of C. curtihirsuta and C. curvipes, the numbers were estimated from a non-curated Prokka annotation.
